# HDAC3 prevents enhancer hyperactivation to enable developmental transitions

**DOI:** 10.1101/2025.08.09.669452

**Authors:** Nikolaos Stamidis, Anne Wenzel, Konrad Kacper Uściło, Smaragda Kompocholi, Sandra Bages-Arnal, Gemma Noviello, Lea Haarup Gregersen, James Alexander Hackett, Jan Jakub Żylicz

## Abstract

Dynamic gene regulation requires precise cooperation between transcription factors and chromatin modifiers at regulatory elements to achieve not only activation or repression, but also appropriate transcript dosage. However, the molecular mechanisms that ensure developmental genes are transcribed at specific levels remain largely unknown. Here, we discover that the epigenetic repressor histone deacetylase 3 (HDAC3), together with co-activators, binds a subset of the most active putative enhancer elements. Using a tunable mouse embryonic stem cell degron system, we uncover that HDAC3 directly prevents enhancer—and consequently gene—overactivation, effectively establishing a molecular “speed limit” for many naïve pluripotency and housekeeping genes. Interestingly, we find that both the catalytic and non-catalytic functions of HDAC3 contribute to establishing this physiological transcript dose. Specifically during early development, HDAC3 rather than functioning as a canonical repressor, constrains the activity of highly transcribed genes of the implanting epiblast and ensures timely exit from naïve pluripotency *in vitro*. Altogether, this indicates that a dynamic equilibrium between activators and repressors coexists at highly active enhancer elements in pluripotent stem cells, establishing appropriate transcriptional dosage and rendering them responsive to signaling cues, thereby enabling timely and coordinated developmental progression.
