## Supplementary Table 1 for "HDAC3 prevents enhancer hyperactivation to enable developmental transitions"

### Sheet: Peaks & Numbers
ChIP published peaks & Overlaps
	All	HDAC3 with K27ac/K4me1	HDAC3 without K27ac/K4me1
HDAC3 peaks	11390	8184	3206
		0.718525	0.281475
	All	K27ac/K4me1 with HDAC3	K27ac/K4me1 without HDAC3
H3K27ac.H3K4me1	47507	38880	8627
		0.818406	0.181594
HOMER transcripts overlaps							Reg. Elements overlaps
	All	removed by independent filtering	Passed independent filtering					H3K27ac.H3K4me1	Percentage of all
HOMER transcripts	30195	17562	12633	Percentage out of all			with HOMER transcripts	3299	0.0694424	Percentage of transcribed reg elements
Non overlapping			5996	0.47463	Percentage out of reRNA		with HDAC3	7057	0.148547	0.322448
with K27ac/K4me1 (reRNAs) only			5355	0.42389	0.815938		with HDAC3 and reRNA	1570	0.0330478
with K27ac/K4me1 and HDAC3 only			1208	0.0956226	0.184062		non-overlapping	35581	0.748963
with HDAC3 only			74	0.00585767			Total	47507
Upregulated vs No change reRNAs
	Upregulated		No change (p-value>= 0.05 but not NA)
Upregulated	2181		10443		Fold Enrichment
with K27ac/K4me1 (reRNAs)	1239	0.568088	4114	0.393948	1.44204
with K27ac/K4me1 and HDAC3	377	0.172856	828	0.0792876	2.18012
with HDAC3	17	0.00779459	57	0.0054582	1.42805
Non overlapping	548	0.251261	5444	0.521306	0.481983
Table Analyzed	Upregulated vs No change reRNAs
P value and statistical significance
Test	Chi-square
Chi-square, df	573.4, 3
P value	<0.0001
P value summary	****
One- or two-sided	NA
Statistically significant (P < 0.05)?	Yes
Data analyzed
Number of rows	2
Number of columns	4

### Sheet: Embryo Statistics E6.5
Table analyzed	Embryos E6.5
Column analyzed	Column A
Chi-square test
Chi-square	16.05
DF	3
P value (two-tailed)	0.0011
P value summary	**
Is discrepancy significant (P < 0.05)?	Yes
Outcome	Expected #	Observed #	Expected %	Observed %
MALE HET	14.75	23	25	38.98	Implantation falure
MALE KO	14.75	11	25	18.64	0.521806
FEMALE HET	14.75	21	25	35.59
FEMALE KO	14.75	4	25	6.78	0.809497
TOTAL	59	59	100	100

### Sheet: Embryo Statistics E4.5
Table analyzed	Embryos E4.5
Column analyzed	Column A
Chi-square test
Chi-square	0.2857
DF	3
P value (two-tailed)	0.9627
P value summary	ns
Is discrepancy significant (P < 0.05)?	No
Outcome	Expected #	Observed #	Expected %	Observed %
MALE HET	3.5	4	25	28.57
MALE KO	3.5	3	25	21.43
FEMALE HET	3.5	4	25	28.57
FEMALE KO	3.5	3	25	21.43
TOTAL	14	14	100	100
