## Supplementary Table 2 for "HDAC3 prevents enhancer hyperactivation to enable developmental transitions"

### Sheet: Materials
Application	Product Name	Catalogue Number	Company
Cell culture	CT 99021 (CHIR99021)	Axon 1386	Axon Medchem BV
Cell culture	PD0325901	Axon 1408	Axon Medchem BV
Cell culture	Y27632	Axon 1683	Axon Medchem BV
Cell culture	Recombinant Human FGF basic/FGF2/bFGF (146 aa) Protein	233-FB	bio-techne R&D SYSTEMS
Cell culture	Recombinant Human/Mouse/Rat Activin A Protein	338-AC	bio-techne R&D SYSTEMS
Cell culture	P3 Primary Cell 4D X Kit L Nucleofector	V4XP-3012	Lonza
Cell culture	Fetal Bovine Serum	ES009-M	Merck
Cell culture	Heparin sodium salt from porcine intestinal mucosa	H4784	Merck
Cell culture	Human Fibronectin	F2006	Merck
Cell culture	NDiff Neuro-2 (N2) Medium Supplement (200x)	SCM012	Merck
Cell culture	XAV939	X3004	Merck
Cell culture	Recombinant human FGF-4 protein	Qk004	Qkine
Cell culture	Recombinant human TGF-β1 PLUS™ protein	Qk010	Qkine
Cell culture	NDiff® 227	Y40002	Takara
Cell culture	2-Mercaptoethanol (50 mM)	31350010	Thermo
Cell culture	B27 Supplement	17504044	Thermo
Cell culture	DMEM/F-12, GlutaMAX™ supplement	10565018	Thermo
Cell culture	DMEM/F-12, no glutamine	21331020	Thermo
Cell culture	Glasgow's MEM (GMEM)	11710035	Thermo
Cell culture	GlutaMAX™ Supplement	35050061	Thermo
Cell culture	KnockOut Serum Replacement	10828028	Thermo
Cell culture	Laminin Mouse Protein, Natural	23017015	Thermo
Cell culture	Lipofectamine 2000 Transfection Reagent	11668019	Thermo
Cell culture	MEM Non-Essential Amino Acids Solution (100X)	11140050	Thermo
Cell culture	Neurobasal™ Medium	21103049	Thermo
Cell culture	Opti-MEM™ I Reduced Serum Medium	31985062	Thermo
Cell culture	Penicillin-Streptomycin	15070063	Thermo
Cell culture	Sodium Pyruvate (100 mM)	11360070	Thermo
Cell culture	TrypLE™ Express Enzyme (1X), no phenol red	12604013	Thermo
ChIP-seq	AMPure XP beads	63881	Beckman Coulter
ChIP-seq	Eppendorf® DNA LoBind tubes	EP0030108051	Merck
ChIP-seq	Monoclonal ANTI-FLAG® M2 antibody produced in mouse	F1804	Merck
ChIP-seq	Proteinase K	3115879001	Merck
ChIP-seq	Dynabeads™ M-280 Sheep Anti-Mouse IgG	11202D	Thermo
ChIP-seq	Formaldehyde	28908	Thermo
ChIP-seq	Qubit™ 1X dsDNA High Sensitivity (HS) and Broad Range (BR) Assay Kit	Q33230	Thermo
Flash-seq	PicoPure™ RNA Isolation Kit	KIT0204	Thermo
Immunofluorescence	Vectashield® mounting medium	VECTH-1000	Avantor/Vector Laboratories
Immunofluorescence	µ-Dish 35 mm, high Glass Bottom	81158	ibidi
Immunofluorescence	µ-Slide 8 Well	80826	ibidi
Immunofluorescence	Donkey serum	D9663	Merck
Immunofluorescence	Poly-L-lysine solution	P8920	Merck
Immunofluorescence	Poly(vinyl alcohol)	363170	Merck
Real Time RT-qPCR	RNase-Free DNase Set	74106	QIAGEN
Real Time RT-qPCR	RNeasy Kits for RNA Purification	79254	QIAGEN
Real Time RT-qPCR	PowerUp™ SYBR™ Green Master Mix	A25778	Thermo
Real Time RT-qPCR	RNaseOUT™ Recombinant Ribonuclease Inhibitor	10777019	Thermo
Real Time RT-qPCR	SuperScript™ III Reverse Transcriptase	18080085	Thermo
SDS-PAGE - Western Blotting	Amersham™ Protran® Supported Western blotting membranes, nitrocellulose	GE10600020	Merck
SDS-PAGE - Western Blotting	cOmplete™, EDTA-free Protease Inhibitor Cocktail	11873580001	Merck
SDS-PAGE - Western Blotting	ECL™ Start Western Blotting Detection Reagent	GERPN3243	Merck
SDS-PAGE - Western Blotting	NuPAGE™ 12%, Bis-Tris, 1.0 mm, Mini Protein Gel, 10-well	NP0341BOX	Thermo
SDS-PAGE - Western Blotting	NuPAGE™ MES SDS Running Buffer (20X)	NP0002	Thermo
SDS-PAGE - Western Blotting	Pierce™ BCA Protein Assay Kit	23225	Thermo
Transcriptomics	Universal Plus Total RNA-Seq with NuQuant®, Mouse AnyDeplete®, 96 reactions	9157-A01	Tecan Nordic
Transcriptomics	MTSEA-biotin-XX	90066	Insight Biotechnologies
Transcriptomics	Phenol:Chloroform:Isoamyl Alcohol 25:24:1	P2069	Merck
Transcriptomics	µMACS™ and MultiMACS™ Streptavidin Kits	130-074-101	Miltenyi Biotec
Transcriptomics	NEBNext® Multiplex Oligos for Illumina (Unique Dual Index UMI Adaptors RNA Set 1)	E7416S	New England Biolabs (NEB)
Transcriptomics	NEBNext® Ultra™ II Directional RNA Library Prep Kit for Illumina	E7760L	New England Biolabs (NEB)
Transcriptomics	RNeasy MinElute Cleanup Kit (50)	74204	QIAGEN
Transcriptomics	TRIzol™ Reagent	15596026	Thermo
Alkaline phosphatase staining	Accutase	7920	Stem Cell Technologies
Alkaline phosphatase staining	Alkaline Phosphatase Detection Kit for leukocytes	86R-1KT	Merck

### Sheet: Antibodies
Antibody	Catalogue Number	Company	Concentration	Application
Mouse Monoclonal ANTI-FLAG® M2	F1804	Merck	1:500	ChIP/ WB
Mouse Anti-Cdx2	ab157524	Abcam	1:500	IF
Rabbit Anti-EOMES	ab23345	Abcam	1:500	IF
Rabbit Anti-POU5F1	ab200834	Abcam	1:500	IF
Rabbit Anti-TBX3	ab99302	Abcam	1:500	IF
Mouse Anti-POU5F1	611203	BD Bioscience	1:500	IF
Mouse Anti-Brachyury	AF2085	biotechne R&D SYSTEMS	1:500	IF
Donkey anti-Mouse, Alexa Fluor® 488, Highly Cross-Adsorbed	A-21202	Thermo	1:500	IF
Donkey anti-Mouse, Alexa Fluor® 568, Highly Cross-Adsorbed	A10037	Thermo	1:500	IF
Donkey anti-Mouse, Alexa Fluor® 647, Highly Cross-Adsorbed	A-31571	Thermo	1:250	IF
Donkey anti-Rabbit, Alexa Fluor® 488, Highly Cross-Adsorbed	A-21206	Thermo	1:500	IF
Donkey anti-Rabbit, Alexa Fluor® 568, Highly Cross-Adsorbed	A10042	Thermo	1:500	IF
Donkey anti-Rabbit, Alexa Fluor® 647, Highly Cross-Adsorbed	A-31573	Thermo	1:250	IF
Donkey anti-Rat, Alexa Fluor® 488, Highly Cross-Adsorbed	A-21208	Thermo	1:500	IF
Rat Anti-NANOG	14-5761-37	Thermo	1:500	IF
Goat Anti-Mouse HRP	ab205719	Abcam	1:10000	WB
Goat Anti-Rabbit HRP	ab205718	Abcam	1:10000	WB
Rabbir Anti-LAMIN B1	ab16048	Abcam	1:10000	WB
Mouse Anti-VINCULIN	V9264	Merck	1:1000	WB
Mouse Anti-HDAC3 (N-terminal)	sc-376957	Santa Cruz	1:1000	WB

### Sheet: Primers
Primer Pair Target	Forward Seq	Reverse Seq	Application
Nanog	ACCTGAGCTATAAGCAGGTTAAGAC	GTGCTGAGCCCTTCTGAATCAGAC	Real Time RT-qPCR
Tbx3	CATCGCCGTTACTGCCTATC	GCCAGTGTCTCGAAAACCC	Real Time RT-qPCR
Zfp42	GGGTACGAGTGGCAGTTTCTT	TCTTTTGCCACGTGTCCCAG	Real Time RT-qPCR
Gapdh	CTCCCACTCTTCCACCTTCG	GCCTCTCTTGCTCAGTGTCC	Real Time RT-qPCR
Tbp	TATGACCCCTATCACTCCTG	TTCTTCACTCTTGGCTCCTGT	Real Time RT-qPCR
Hdac3 Exon 4	CTTAATGCCTTCAACGTGGG	TGTTGCTCCTTGCAGAGATG	cDNA-Genotyping
Hdac3	TGCTTAAGTACCACCCTCGG	ACCCGGTCAGTGAGGTAGAA	cDNA-Genotyping
Xist	TGCTCCTCCGTTACATCAGAC	TCTTCTTGAGGCAGGAGCAC	cDNA-Genotyping
Eif2s3y	AATTGCCAGGTTATTTTCATTTTC	AGTTCAGTGGTGCACAGCAA	cDNA-Genotyping
Zp3-cre	TTGCCCCTGTTTCACTAT	GATGAGGTTTGAGGCCACAG	gDNA-Genotyping
Hdac3_KO	AAAGGGGAGACGAGTGAGCA	GGTCCAGCTGCTTGTAACACA	gDNA-Genotyping
Hdac3_flox	TGGTGGTGAATGGCTTTAATC	TAACGGGAGCAGAACTCGAA	gDNA-Genotyping
Ube_sex	TGGTCTGGACCCAAACGCTGTCCACA	GGCAGCAGCCATCACATAATCCAGATG	gDNA-Genotyping
